# Laminin-α2 is required for the maintenance of the myotendinous junction in vivo

**DOI:** 10.64898/2026.02.18.706289

**Authors:** Julia Schedel, Shuo Lin, Thomas Bock, Dominik Burri, Markus A. Rüegg

**Author notes:** Correspondence to: Markus A. Rüegg.

## Abstract

The myotendinous junction (MTJ) is a critical interface between muscle fibers and tendons, essential for force transmission between muscle and bone. Laminin-α2, a key extracellular matrix (ECM) component, is strongly enriched at this interface. Mutations in the *LAMA2* gene cause LAMA2-related muscular dystrophy (LAMA2 MD), an early-onset severe congenital muscular dystrophy. Here, we examined the MTJ in *dy^W^/dy^W^*mice, a mouse model for LAMA2 MD. We find a strong disruption of MTJ morphology, including altered muscle fiber tips, collagen XXII mislocalization, and reduced muscle tendon interface. As MTJ loading is altered in *dy^W^/dy^W^* mice and MTJ maintenance requires loading and unloading, we also examined MTJ structures upon denervation-induced unloading. While muscle fiber tip morphology resembled that of *dy^W^/dy^W^* mice, collagen XXII distribution was not affected and the muscle–tendon interface was preserved. Finally, proteomic profiling via laser capture microdissection and mass spectrometry revealed significant regional and global shifts in MTJ protein composition in *dy^W^/dy^W^* and denervated mice. Across both models, we identified integrin-associated remodeling as a shared response linked to the perturbed muscle fiber tip morphology. These findings demonstrate that laminin-α2 is required for MTJ stability, and that mechanical unloading contributes to the observed phenotype. Importantly, our results suggest that disruptions in MTJ structure and protein composition may contribute to the pathology observed in LAMA2 MD.
