## Supplementary Table_5_Antibodies and Probes for "Laminin-α2 is required for the maintenance of the myotendinous junction in vivo"

### Sheet: Sheet1
	Immunostaining
	Antibody	Dilution (%)	Catalog numbers	Company
	primary antibodies
	Rabbit anti-Desmin	0.25	ab15200	Abcam
	Guinea pig (GP) anti-CollagenXXII	0.736111	BA-D5	gift from Manuel Koch
	Goat anti-Thrombospondin-4	0.25	AF3074	R&D Systems
	Rabbit anti-Fibulin-1	0.39	20425-1-AP	Proteintech
	Rabbit anti-Fibulin-2	0.39	PA5-51665	Invitrogen
	Rabbit anti-Laminin-β1-γ1	0.5	L9393	Merck
	Mouse anti-Integrin β1d	0.25	ab8991	Abcam
	Rat anti-CD29 (activated Integrin β1)	0.5	553715	BD Bioscience
	secondary antibodies
	Donkey anti-rabbit Cy3	0.388889	711-165-152	Jackson Immuno
	Donkey anti-GP A488	0.25	706-545-148	Jackson Immuno
	Donkey anti-GP Cy3	0.25	706-165-148	Jackson Immuno
	Donkey anti-goat A647	0.388889	705-605-147	Jackson Immuno
	Donkey anti-mouse A647	0.2	715-605-150	Jackson Immuno
	Donkey anti-rat A488	0.2	712-545-150	Jackson Immuno
	Höchst	0.736111	D9542	Sigma
	sm-FISH
	mRNA	Channel	Catalog numbers	Company
	Lama2	C1	424661	ACD Bio
	Col22a1	C1, C3	590911, 590911-C3	ACD Bio
	Tnmd	C2	430531-C2	ACD Bio
